# Multiplexed microfluidic chip for cell co-culture

**DOI:** 10.1101/2022.03.25.485382

**Authors:** Craig Watson, Chao Liu, Ali Ansari, Helen C. Miranda, Rodrigo A Somoza, Samuel E. Senyo

## Abstract

Paracrine signaling is challenging to study in vitro, as conventional culture tools dilute soluble factors and offer little to no spatiotemporal control over signaling. Microfluidic chips offer potential to address both of these issues. However, few solutions offer both control over onset and duration of cell-cell communication, and high throughput. We have developed a microfluidic chip designed to culture cells in adjacent chambers, separated by valves to selectively allow or prevent exchange of paracrine signals. The chip features 16 fluidic inputs and 128 individually-addressable chambers arranged in 32 sets of 4 chambers. Media can be continuously perfused or delivered by diffusion, which we model under different culture conditions to ensure normal cell viability. Immunocytochemistry assays can be performed in the chip, which we modeled and fine-tuned to reduce total assay time to 1h. Finally, we validate the use of the chip for co-culture studies by showing that HEK293Ta cells respond to signals secreted by RAW 264.7 immune cells in adjacent chambers, only when the valve between the chambers is opened.
