## Supplementary material for "Multiplexed microfluidic chip for cell co-culture": Experiment.csv

Key	Value
CellProfiler_Version	4.1.3
ChannelType_Hoechst_orig_full	Grayscale
ChannelType_mKate2_orig_full	Grayscale
ImageSet_Zip_Dictionary	b'PD94bWwgdmVyc2lvbj0iMS4wIiBlbmNvZGluZz0iVVRGLTgiPz48T01FIHhtbG5zPSJodHRwOi8vd3d3Lm9wZW5taWNyb3Njb3B5Lm9yZy9TY2hlbWFzL09NRS8yMDE2LTA2Ij48SW1hZ2UgSUQ9IkhvZWNoc3Rfb3JpZ19mdWxsIj48UGl4ZWxzIERpbWVuc2lvbk9yZGVyPSJYWUNaVCIgSUQ9IlBpeGVsczpIb2VjaHN0X29yaWdfZnVsbCIgU2l6ZVQ9IjEiIFNpemVYPSIxIiBTaXplWT0iMSI+PFRpZmZEYXRhIEZpcnN0Qz0iMCIgRmlyc3RUPSIwIiBGaXJzdFo9IjAiIElGRD0iMCIgUGxhbmVDb3VudD0iMSI+PFVVSUQgRmlsZ…
Metadata_Tags	["ImageNumber"]
Pipeline_Pipeline	CellProfiler Pipeline: http://www.cellprofiler.org Version:5 DateRevision:413 GitHash: ModuleCount:19 HasImagePlaneDetails:False Images:[module_num:1|svn_version:'Unknown'|variable_revision_number:2|show_window:False|notes:['To begin creating your project, use the Images module to compile a list of files and/or folders that you want to analyze. You can also specify a set of rules to include only …
Run_Timestamp	2021-12-31T14:44:07.990894
