## Supplementary material for "Multiplexed microfluidic chip for cell co-culture": Image.csv

ImageNumber	Intensity_MeanIntensity_mKate2_masked	Intensity_MeanIntensity_mKate2_masked_inverted	Intensity_MeanIntensity_mKate2_orig	Intensity_StdIntensity_mKate2_masked	Intensity_StdIntensity_mKate2_masked_inverted	Intensity_StdIntensity_mKate2_orig	Intensity_TotalArea_mKate2_masked	Intensity_TotalArea_mKate2_masked_inverted	Intensity_TotalArea_mKate2_orig	Mean_Nuclei_Intensity_MeanIntensity_mKate2_orig	Mean_Nuclei_Intensity_MedianIntensity_mKate2_orig	Mean_Nuclei_Intensity_StdIntensity_mKate2_orig	Median_Nuclei_Intensity_MeanIntensity_mKate2_orig	Median_Nuclei_Intensity_MedianIntensity_mKate2_orig	Median_Nuclei_Intensity_StdIntensity_mKate2_orig	Metadata_Condition	StDev_Nuclei_Intensity_MeanIntensity_mKate2_orig	StDev_Nuclei_Intensity_MedianIntensity_mKate2_orig	StDev_Nuclei_Intensity_StdIntensity_mKate2_orig
1	0.02200039623588606	0.0033378310594101824	0.004118060146233974	0.037593234	0.0013029246	0.008640776	20381	467119	487500	0.022191246582597905	0.016679163347801257	0.01812210585635871	0.010897666565142572	0.01121538132429123	0.007114391678305761	Group 1	0.023951959377221294	0.02237848415122679	0.022492120309863806
2	0.013810370374746923	0.0036545603851979706	0.0047529712540064105	0.024948644	0.0039013317	0.009531156	52726	434774	487500	0.013161063191688098	0.0114299353586535	0.008484574563748546	0.004871986566265497	0.004058900056406856	0.0015385193429139931	Group 1	0.017400882531483454	0.016779616851749533	0.01297156174401069
3	0.009729812877527477	0.0036978975181238103	0.004231502403846154	0.016442247	0.0035084435	0.0061700963	43126	444374	487500	0.010451701685064561	0.00749579383256404	0.008107761875972806	0.006115801366792474	0.004577706567943096	0.0025938552768247723	Group 1	0.011190996678117992	0.008789038737837103	0.011396665541645506
4	0.013410466067485843	0.0035727533595350815	0.004290795272435898	0.024124641	0.0018010974	0.0072135157	35582	451918	487500	0.014687360264289216	0.0103990234926136	0.012245196779688897	0.00780589737432583	0.005859464406967163	0.003826719284148939	Group 1	0.014032842081959112	0.01163976837213007	0.016678350634445425
5	0.0035327806590967166	0.0034795866714165636	0.003483857421875	0.0002692739	0.00025153006	0.00025341296	39135	448365	487500	0.003537145903142105	0.003530490422894343	0.00024278532826266808	0.0035322521489220713	0.003524834057316184	0.000234639136695897	Group 2	0.00010886325019223328	0.00010561846847540183	2.799083970077906e-05
6	0.003285340599409377	0.003289301741679061	0.0032888433994391025	0.00024440791	0.00024145957	0.00024180659	56524	430976	487500	0.0032833086271005026	0.00327937102612154	0.00023278327795618636	0.0032822247737929137	0.0032806897070258856	0.00022738932782203524	Group 2	4.060401022740307e-05	3.381959957800521e-05	3.2789130457501146e-05
7	0.003551747577049209	0.0034766972395027765	0.003483465795272436	0.00027710618	0.00024972268	0.0002532289	43972	443528	487500	0.0035432091907791445	0.0035323273269958527	0.00025169009058182546	0.0035205346737819682	0.0035095750354230404	0.00023835716577854535	Group 2	0.00010875270936174388	0.00010529881189574355	4.641670611985586e-05
8	0.0033216362464625103	0.003287063129341169	0.0032888258713942306	0.00027250138	0.00028231475	0.00028192534	24851	462649	487500	0.00331728988001208	0.0033127727786986493	0.00023780655000456508	0.0032856931754382227	0.0032806897070258856	0.00022701511142646808	Group 2	0.00012097228280745618	0.00011104945381764355	4.203119775514853e-05
9	0.01884808974042004	0.0035790596853205385	0.0046162885616987176	0.038802348	0.0024789954	0.011080023	33116	454384	487500	0.01723907998616813	0.01703092942252846	0.009840143899682	0.0069265695874126685	0.005905241705477238	0.0023026061677023776	Group 3	0.02383587177889127	0.02702961145585391	0.01702272493201199
10	0.02023140931442746	0.004054790454114496	0.0054487339743589745	0.036555283	0.0057488633	0.012882395	42008	445492	487500	0.02033652171355388	0.01710181754626806	0.014069254365076056	0.007194133509783934	0.006454566493630409	0.002560258145574202	Group 3	0.026108661373679072	0.02369492412675103	0.022468186629482377
11	0.0350209273401755	0.0038093798216585414	0.0061742227564102565	0.056193043	0.0069334516	0.018758954	36937	450563	487500	0.034959330094310466	0.034552345180819774	0.021652503704848287	0.016158339049912023	0.013252460630610585	0.009278646041275632	Group 3	0.041655464320143984	0.04953139916249529	0.028551332073063096
12	0.02379313111390652	0.003937358161756339	0.005358462039262821	0.040564947	0.0020554594	0.012161075	34891	452609	487500	0.02084195347739421	0.022234938016885683	0.010371596139235786	0.007749971234957402	0.007988098077476025	0.0025480200926459497	Group 3	0.03051016632134746	0.03509896239491836	0.017857866809122182
13	0.004414325110448604	0.004245692525801327	0.004256456330128205	0.0004344886	0.00028836916	0.0003026511	31116	456384	487500	0.004385413206082654	0.004374798026955908	0.0003132199073704452	0.0043140699036278585	0.00430304417386651	0.00026523252473270803	Group 4	0.000267099419893423	0.00025106860761859375	0.00011754883255981676
14	0.0036237292609177553	0.0036041354186853243	0.003605633764022436	0.00028727757	0.00025782923	0.00026025053	37273	450227	487500	0.0036174340715492115	0.003602712650185908	0.0002609108881890595	0.003613708462736452	0.0036011291667819023	0.00023991776267776055	Group 4	0.00011820000963217466	0.00010565897935047769	6.892211643670894e-05
15	0.0034267157580605903	0.003391695054005835	0.0033944483673878207	0.00029771207	0.0002698579	0.000272314	38324	449176	487500	0.0034187660771568505	0.0034126276290847054	0.00024115415305742225	0.003393955605974504	0.003387502860277891	0.00023402649699329485	Group 4	0.00015511739686084483	0.000157439516884057	3.0201449468046296e-05
16	0.003166277205283926	0.0031591681125777435	0.0031594123096955126	0.00025171856	0.00024941514	0.00024949785	16722	470778	487500	0.003166444918646484	0.0031580071710050105	0.00023894336082102018	0.003151939907208057	0.0031433585099875927	0.00022789393636180947	Group 4	6.930793443080634e-05	6.24658957761058e-05	4.539521696519016e-05
17	0.0052981075155289796	0.005258901976612481	0.005260760717147436	0.0004102202	0.0003856279	0.00038691855	23107	464393	487500	0.005288538404208662	0.005276760610286146	0.0003339130165899018	0.0053405221381648315	0.005333028268069029	0.00031279135001570244	Group 5	0.00021337102944658258	0.00022153310509502155	6.728478506108793e-05
18	0.005887206879515616	0.005774590205096138	0.005783883213141026	0.00082519	0.0004091617	0.00045907064	40225	447275	487500	0.005871764901205165	0.0058651208869534835	0.00039873159871242023	0.005831138657696513	0.005828946363180876	0.0003236011480876148	Group 5	0.0005791558255396033	0.0005790435978173445	0.0004114099553072914
19	0.0041976905120951835	0.0040005966907437265	0.004019425580929487	0.0023024206	0.000486498	0.00085079746	46572	440928	487500	0.004358522074656987	0.004330881655757391	0.00045046271926643585	0.004011977193113878	0.004013122990727425	0.00025319527920905226	Group 5	0.002858695288675685	0.002810627196355525	0.0012768009863114492
20	0.0036821411487095897	0.0037091094493886226	0.0037068802584134617	0.00028751377	0.00026275474	0.00026499407	40313	447187	487500	0.0036853032340619977	0.0036791954168750507	0.00024674152868473117	0.003691843692825181	0.0036774242762476206	0.00024236247120846955	Group 5	8.624391526345229e-05	8.973069711831636e-05	2.51940188509498e-05
21	0.0036504905680013063	0.00400124406136779	0.003984513471554488	0.00026574757	0.002824237	0.0027576827	23253	464247	487500	0.003655434605274968	0.0036469062324613333	0.0002461370218493165	0.003646963662271208	0.0036469062324613333	0.00023968834830630041	Group 6	9.866977005959904e-05	9.320814618162946e-05	4.322289634372407e-05
22	0.004940459122787337	0.004801260725670977	0.0048197140424679485	0.000694095	0.00038527418	0.00044142298	64628	422872	487500	0.004901181457051638	0.004882887136773206	0.00035209978773710783	0.004835376394612018	0.004821850918233395	0.00029590664493284765	Group 6	0.0003410791401978017	0.00027921429029282175	0.0002566958421856371
23	0.0039009575695399916	0.0036744496499856527	0.0036961258012820513	0.0008396482	0.00044736074	0.0005028781	46652	440848	487500	0.003917814443368374	0.003903419650724214	0.0002879139657700656	0.003704065800131883	0.003662165254354477	0.0002441722386033565	Group 6	0.000852114710866118	0.0008594459841614738	0.00010709615476518228
24	0.0039991433734239855	0.003932249836169426	0.003936660406650641	0.00033556027	0.00028997008	0.00029366394	32142	455358	487500	0.004002390932096741	0.003994878356183029	0.000296800905948473	0.003972001025446193	0.00396734569221735	0.0002719581787601462	Group 6	0.00017854276767138847	0.000184502264229057	7.164561051493609e-05
25	0.005784391503715639	0.005228845528545372	0.005242856570512821	0.0008398217	0.00064136134	0.0006529524	12296	475204	487500	0.005693485091915869	0.005683985785307253	0.00044324621208719856	0.005484557098597776	0.005462729837745428	0.0003977858167869638	Group 7	0.0006460552495565722	0.0006540890989040421	0.00013795207851830335
26	0.003331320806918186	0.0033254008876368126	0.0033260231370192306	0.000344797	0.0013130005	0.0012469991	51319	436181	487500	0.003330252231253597	0.003325177279537098	0.00023642695954987527	0.003290733620465462	0.0032806897070258856	0.0002247844384648072	Group 7	0.000277268152991989	0.0002787952650965737	3.958907993000054e-05
27	0.0036006093352405934	0.003482448440839061	0.003495694611378205	0.00050697464	0.00033900264	0.00036365137	54650	432850	487500	0.0035699242645320594	0.0035548259386385993	0.00026951193943998956	0.0034945985901652385	0.0034637979697436094	0.0002310245251287833	Group 7	0.00034978066809305235	0.0003371300733194731	0.0001214251132194104
28	0.003498005966523181	0.0033767769996735394	0.0033830316005608973	0.0005127512	0.00024458932	0.0002665006	25155	462345	487500	0.0034905935716178444	0.003479750590596461	0.0003212107597003846	0.003411388847960796	0.003387502860277891	0.0002444218207620426	Group 7	0.00037461957167392665	0.00040151805324023607	0.00018449386761373645
29	0.015525365509789071	0.003629823489864605	0.004432740885416666	0.033024125	0.0023180216	0.009355707	32905	454595	487500	0.014796942181243366	0.013137102508917451	0.009179077158435973	0.005250091588678349	0.00457770680077374	0.001268749849173337	Group 8	0.02302877426881652	0.02231861383416423	0.017390372818605736
30	0.021990846436788548	0.004199367321050753	0.00572063952323718	0.048524443	0.008102519	0.016915146	41684	445816	487500	0.027368662180448422	0.027805811415712995	0.01072008671110672	0.005127830369102185	0.00474555604159832	0.001145026332128981	Group 8	0.05210654099799558	0.054058715914329085	0.01976855112342832
31	0.016185117632458983	0.003522110354105776	0.004764902844551282	0.030417994	0.0023341433	0.010484001	47845	439655	487500	0.015376093892893121	0.01391297418740578	0.009555485548616488	0.007494876435512679	0.003837644006125629	0.003312506062134819	Group 8	0.021211510729053036	0.022227269005029446	0.015868224957628466
32	0.020260507872916878	0.0034887118220475535	0.004500799278846154	0.040356357	0.0021627522	0.010891501	29418	458082	487500	0.02025720911850732	0.017834447111321112	0.014156473374912916	0.011822265077771569	0.005249103531241417	0.005484030323304268	Group 8	0.03350571535096755	0.039209489126728184	0.021033011065701802
