## Supplementary material for "Multiplexed microfluidic chip for cell co-culture": Image.csv

ImageNumber	Intensity_MeanIntensity_mKate2_masked	Intensity_MeanIntensity_mKate2_masked_inverted	Intensity_MeanIntensity_mKate2_orig	Intensity_StdIntensity_mKate2_masked	Intensity_StdIntensity_mKate2_masked_inverted	Intensity_StdIntensity_mKate2_orig	Intensity_TotalArea_mKate2_masked	Intensity_TotalArea_mKate2_masked_inverted	Intensity_TotalArea_mKate2_orig	Mean_Nuclei_Intensity_MeanIntensity_mKate2_orig	Mean_Nuclei_Intensity_MedianIntensity_mKate2_orig	Mean_Nuclei_Intensity_StdIntensity_mKate2_orig	Median_Nuclei_Intensity_MeanIntensity_mKate2_orig	Median_Nuclei_Intensity_MedianIntensity_mKate2_orig	Median_Nuclei_Intensity_StdIntensity_mKate2_orig	Metadata_Condition	StDev_Nuclei_Intensity_MeanIntensity_mKate2_orig	StDev_Nuclei_Intensity_MedianIntensity_mKate2_orig	StDev_Nuclei_Intensity_StdIntensity_mKate2_orig
1	0.019194422849765285	0.0031078045983756264	0.0036815775240384616	0.037401576	0.0008132012	0.0077092997	17388	470112	487500	0.017292672624240276	0.014561345447199765	0.011398814783506576	0.006382312615272948	0.003830014495179057	0.00337052300567115	Group 1	0.022203622314441836	0.01800382165420015	0.019390813738266583
2	0.016835624909673746	0.0036630354594017517	0.004907527043269231	0.036422785	0.0061886725	0.013223436	46057	441443	487500	0.018119525925138984	0.014343365107902862	0.011974164603433384	0.004259416607085033	0.004104676889255643	0.0009222725166340853	Group 1	0.029321329199697155	0.02653616880364079	0.022204782964930374
3	0.0185771489919825	0.003690451374476963	0.005196343149038461	0.03110291	0.003360428	0.011320713	49314	438186	487500	0.019707138028881452	0.01535122091947517	0.015315662980863922	0.009188556795371807	0.006393530406057835	0.00538890897105839	Group 1	0.02160473255442669	0.019978191920213124	0.021377070912692163
4	0.01828888973170522	0.003728899279960391	0.004802844551282051	0.030444425	0.0034683512	0.009694888	35958	451542	487500	0.017800697813958422	0.014684005868526138	0.011929700030102228	0.007767204909076338	0.005638208705931902	0.004140264804412805	Group 1	0.02010301175744977	0.017681006143989524	0.017597738990857016
5	0.003168710549783772	0.00307858224217781	0.0030835975060096153	0.00031710582	0.00023481404	0.00024102244	27127	460373	487500	0.0031559589609781234	0.003134804209835376	0.00026860768870528787	0.0031382721695651745	0.0031128404662013054	0.00022812190674957022	Group 2	0.00010844918865279729	9.151091762425468e-05	8.263395151031587e-05
6	0.00324780881431502	0.0031447135828924634	0.003152761418269231	0.00028503392	0.00024128528	0.00024653814	38057	449443	487500	0.0032181292680246074	0.0032070967160204114	0.0002521426565622153	0.003197436484133908	0.0031891355756670237	0.00023120532294900974	Group 2	0.00011847985182180496	0.00011022695710162213	5.585010369705586e-05
7	0.003509064864340141	0.003334135181274005	0.0033472533553685897	0.00041085444	0.0005256708	0.0005199892	36558	450942	487500	0.0034712700636069264	0.0034558136032374447	0.00028996562048356263	0.003402092627641794	0.003387502860277891	0.00024083988808804954	Group 2	0.00024835483184328555	0.0002522758529184517	0.00011765231598232335
8	0.0032017008901605924	0.0031545795325626977	0.0031574962439903844	0.00025061113	0.00023682436	0.00023797248	30188	457312	487500	0.0031961492881357034	0.003192017835357951	0.0002354434270775149	0.003189758392887152	0.0031891355756670237	0.00022381235546404437	Group 2	5.5368074897290975e-05	4.796526789946183e-05	3.642712318152975e-05
9	0.017584936420410993	0.003477007975681943	0.004354796674679487	0.025519358	0.0015537784	0.007375429	30332	457168	487500	0.016996999841816685	0.015199107915738268	0.011222223967247882	0.009402015486425932	0.007995727472007275	0.0056180121141021205	Group 3	0.018934395608263724	0.019352253195657417	0.014399352602898057
10	0.024430931076654425	0.0037478975710224637	0.006133469551282051	0.044732988	0.003939124	0.016975742	56228	431272	487500	0.02140661957020662	0.016389715654908547	0.016617007249546813	0.008375189685318443	0.00727473886217922	0.006080021211518626	Group 3	0.025611028496489486	0.021938266241710212	0.02410704045014642
11	0.01460864564838166	0.003544574107274544	0.004798844150641026	0.026678814	0.0034158141	0.010165487	55265	432235	487500	0.01429098063200371	0.012080352442959944	0.009370607444307281	0.0061265965321115785	0.00521095609292388	0.0026846729409087406	Group 3	0.019409710796348255	0.01901641553076126	0.014861817369489353
12	0.013645348726357535	0.0033513773134377974	0.0042165985576923075	0.025823444	0.001990457	0.008236292	40975	446525	487500	0.014490982386056488	0.012595007196068764	0.009891765840186776	0.005179227393045785	0.004043641034513712	0.0014248843136172931	Group 3	0.019494658950998858	0.018548037883716846	0.016595093163350835
13	0.0032930783653628204	0.0032439222847249604	0.003247049529246795	0.00028148913	0.0002452944	0.00024804546	31020	456480	487500	0.0032935612756569395	0.0032778701051543262	0.0002553202560280968	0.0032665239032564856	0.003265430685132742	0.0002322542427464218	Group 4	0.00011028013318847774	7.395988144066297e-05	9.224775219800759e-05
14	0.0031692792588354965	0.0031129967479770013	0.0031187582632211538	0.00024878661	0.0002376125	0.00023938925	49907	437593	487500	0.0031593685095801446	0.0031550752589412567	0.0002363659119305307	0.0031528614200434235	0.0031509880209341645	0.00022995947290613614	Group 4	6.587560307909493e-05	6.186433750297922e-05	2.0552448588847498e-05
15	0.003336957189789882	0.003244151059061203	0.003253108223157051	0.00035047118	0.00024447098	0.0002580761	47048	440452	487500	0.0033281930162237577	0.0033106208653547443	0.0002777595098183548	0.0032998371296688108	0.0032959487289190292	0.0002373376011442554	Group 4	0.00014508936014333298	0.00013024467992814602	0.0001430623544712103
16	0.0031869123672158862	0.003144983239516163	0.0031483919270833332	0.0002498388	0.00023485479	0.00023638633	39632	447868	487500	0.003182008754271958	0.0031737269555200255	0.00023631268144410112	0.0031747934464447713	0.00317387655377388	0.00022410129998752404	Group 4	5.681481277826355e-05	5.347044245528337e-05	4.418186259435302e-05
17	0.0033524044832155477	0.0032193574345414917	0.003228008313301282	0.00030138378	0.00024537044	0.00025154307	31696	455804	487500	0.003344732082206786	0.0033302815281786025	0.00027848123809305126	0.0033334427069493934	0.003315022506285459	0.0002641737270451741	Group 5	0.00010697598233041363	0.000106204822925942	5.2015887402659116e-05
18	0.0033652704217832026	0.003212356719426943	0.0032322721354166666	0.0004913428	0.0002545811	0.00030076614	63489	424011	487500	0.003329062366243396	0.0032967964549445446	0.0003069686043173187	0.00328703556065136	0.0032806897070258856	0.00025638617276352353	Group 5	0.00020722530867400236	0.00012534733126855747	0.00019104423433337177
19	0.003288396380274429	0.0031875593290965486	0.003197745893429487	0.00035253298	0.00024782566	0.00026209102	49250	438250	487500	0.0032822927116090395	0.0032519730755464276	0.00029834737167991555	0.003250777357768942	0.0032349126413464546	0.00026076593550170777	Group 5	0.00012266276377898217	8.023584511950493e-05	0.0001301059409875284
20	0.0033004144268837716	0.003204075315655545	0.0032117998798076924	0.00038461346	0.00026640168	0.0002789695	39083	448417	487500	0.0032733166437188504	0.003253986418712884	0.0002814295269105628	0.0032671983098946037	0.0032501716632395983	0.00025067304422404183	Group 5	9.187902120791407e-05	8.062720880399143e-05	9.082207646932487e-05
21	0.003345384806991195	0.003189095060021453	0.003199456630608974	0.00031284973	0.00034899692	0.00034889084	32319	455181	487500	0.0033254765352926288	0.0033117946362696015	0.00026962419824340503	0.0033010484564951377	0.0032959487289190292	0.000255983679780467	Group 6	0.00011862831224227913	0.00010974078040784549	5.8659020979904454e-05
22	0.003415120727760941	0.0032151282755655546	0.003236795372596154	0.0003696148	0.00027485035	0.00029329705	52816	434684	487500	0.003383618333100453	0.003359801866687261	0.0003026814883155514	0.0033374054698239878	0.0032959487289190292	0.00028261355230969356	Group 6	0.00016221283184630206	0.00015394908336527655	7.545717792354559e-05
23	0.0033613084517456174	0.0032295137736499347	0.003244823717948718	0.00032235653	0.00025210736	0.000264631	56632	430868	487500	0.003340584281373832	0.003325513083836995	0.00027492126557816614	0.003300230514697233	0.0032959487289190292	0.00024604390058743757	Group 6	0.00013579196514692087	0.0001239846880231978	6.831612887266521e-05
24	0.003387072448437946	0.0032068825763790377	0.0032250062600160255	0.00035314	0.00024779243	0.00026590555	49033	438467	487500	0.003344481558907785	0.0033228700032590756	0.00028581985902020353	0.0033042776797533166	0.0032806897070258856	0.00025292382918302737	Group 6	0.00014116349455400146	0.00013481166918037011	6.825800190154362e-05
25	0.0034708796973771626	0.0032397705547934884	0.0032538408954326924	0.00043385464	0.0002597856	0.0002790944	29681	457819	487500	0.0034370701875960606	0.0034001517863208918	0.00033811369254661784	0.0033603498041001644	0.0033264667727053165	0.00028253409360139045	Group 7	0.00022216256601724198	0.00020722956588927299	0.0001235444259929632
26	0.004331891748623065	0.0032360649953831165	0.003339881810897436	0.0048417794	0.00042670078	0.001577577	46185	441315	487500	0.004046692374225889	0.003549391554770409	0.0014128865706863239	0.0034805366314221344	0.003440909436903894	0.0003539323090084878	Group 7	0.0016963516691488466	0.0003566272905425869	0.00342058113437395
27	0.00377493403990806	0.003191670720967266	0.0032437469951923075	0.0012389235	0.00028658498	0.0004893962	43527	443973	487500	0.003769235342103281	0.0037146608584991366	0.0005193771529807573	0.0034412727598840047	0.0034180209040641785	0.0003192968518249383	Group 7	0.0009571318663093127	0.0009635170178861249	0.0005701877224459533
28	0.0034327520752559294	0.00313312701180295	0.003157880608974359	0.0008771839	0.00026321548	0.00036596833	40276	447224	487500	0.003362453827482712	0.00331402480100783	0.00033456479236234244	0.00327202732215	0.003265430685132742	0.00025507143420966876	Group 7	0.00030470782044689774	0.00015428610347764782	0.0003471611435624061
29	0.021974866591588278	0.003624668876301564	0.005649440104166667	0.04143903	0.0025084605	0.015103949	53791	433709	487500	0.018007419315077086	0.015425321493239608	0.012677181083795933	0.011601901492585623	0.007507438771426678	0.006621247992541803	Group 8	0.019176013367854742	0.02098872325529998	0.016752420034937328
30	0.010203521284460624	0.0035116056088762538	0.00433423828125	0.016807059	0.00116818	0.0063835615	59928	427572	487500	0.008676965000030753	0.007510353477535706	0.0040596325036375645	0.005893305635286702	0.0057984283193945885	0.0014135220409548846	Group 8	0.008814611094887037	0.006625363399601085	0.008585966999810315
31	0.01477935965160546	0.0037343197022933297	0.005044544270833333	0.027347047	0.004891082	0.011070462	57830	429670	487500	0.013384489398539938	0.011638645556310868	0.008137731538355533	0.006277301355995088	0.005111772334203124	0.0027373675129042244	Group 8	0.017290858843342184	0.016805096615195168	0.01385554514717149
32	0.011940177567228824	0.0033997722229015164	0.003961494391025641	0.023537844	0.0026120127	0.0068771727	32064	455436	487500	0.010932326089842735	0.008930887627814497	0.007334607706354652	0.005222840828634392	0.00508125452324748	0.0010086674517326307	Group 8	0.017127918048216326	0.01801687272665354	0.015181658554959938
