## Supplementary material for "Multiplexed microfluidic chip for cell co-culture": Image.csv

ImageNumber	Intensity_MeanIntensity_mKate2_masked	Intensity_MeanIntensity_mKate2_masked_inverted	Intensity_MeanIntensity_mKate2_orig	Intensity_StdIntensity_mKate2_masked	Intensity_StdIntensity_mKate2_masked_inverted	Intensity_StdIntensity_mKate2_orig	Intensity_TotalArea_mKate2_masked	Intensity_TotalArea_mKate2_masked_inverted	Intensity_TotalArea_mKate2_orig	Mean_Nuclei_Intensity_MeanIntensity_mKate2_orig	Mean_Nuclei_Intensity_MedianIntensity_mKate2_orig	Mean_Nuclei_Intensity_StdIntensity_mKate2_orig	Median_Nuclei_Intensity_MeanIntensity_mKate2_orig	Median_Nuclei_Intensity_MedianIntensity_mKate2_orig	Median_Nuclei_Intensity_StdIntensity_mKate2_orig	Metadata_Condition	StDev_Nuclei_Intensity_MeanIntensity_mKate2_orig	StDev_Nuclei_Intensity_MedianIntensity_mKate2_orig	StDev_Nuclei_Intensity_StdIntensity_mKate2_orig
1	0.011608950823944059	0.003485448608634528	0.0045008438501602565	0.022567058	0.0030747715	0.008896428	60935	426565	487500	0.01147724916911585	0.01103266413645962	0.006034917419308694	0.0036140291713310535	0.0034561684587970376	0.00042073680262330105	Group 1	0.01637014062795708	0.01850723770926513	0.011028008611334844
2	0.014485980863081041	0.0035622219066441356	0.0048423302283653845	0.03429164	0.0030107978	0.012575694	57128	430372	487500	0.013114969742238405	0.011574404157831201	0.008773802615992412	0.0037971953389865183	0.0036278324550949037	0.00046539353616861784	Group 1	0.023082455012448905	0.023274946300777276	0.01894030100398719
3	0.01726941477042957	0.0035181016847870426	0.004908802083333334	0.02484734	0.0025194152	0.009237616	49302	438198	487500	0.017084058762684793	0.016878988089860957	0.009572204071739669	0.006075668548222137	0.005111772334203124	0.002364481735001242	Group 1	0.019108219691035776	0.020420478666046096	0.012416386838941234
4	0.01014357732434875	0.003395199717178069	0.0040524018429487175	0.017472332	0.0014312018	0.0059651006	47476	440024	487500	0.009161972472459699	0.008989935364838489	0.004117546527051559	0.0039970355261636035	0.003982604714110494	0.0005624111743730535	Group 1	0.011156022933620195	0.011230080247251459	0.008466901218920107
5	0.006536628406541252	0.0032560968592556827	0.003662956730769231	0.013677171	0.0014509885	0.0051199337	60461	427039	487500	0.005962958749677051	0.005279807707510616	0.0027538620627875947	0.003268364105679953	0.0032349126413464546	0.00028859932402933007	Group 2	0.009840120683030118	0.007057727360063571	0.009764080207506522
6	0.005580707206367084	0.0031986012874453424	0.003615027544070513	0.010001578	0.000969675	0.004368227	85222	402278	487500	0.005304159158497721	0.004684704328669355	0.002307566479025638	0.0031817647698840724	0.003170061798300594	0.00023704186271593684	Group 2	0.006779240239695915	0.005644482114103617	0.005930256706203337
7	0.0033247372973658016	0.003300068721123384	0.003302863080929487	0.0002688913	0.00024141087	0.0002448035	55219	432281	487500	0.00332670426120595	0.003320871798011164	0.00023786691056769735	0.0033304217778255835	0.0033264667727053165	0.00022703141171209588	Group 2	8.069679573363828e-05	7.04710612978741e-05	5.08173663082673e-05
8	0.0031613700969199124	0.003159568223495831	0.003159756109775641	0.00042238753	0.0002695917	0.000289264	50689	436811	487500	0.003177423891337275	0.003146671323951236	0.00027666224413541344	0.0031540431275677737	0.0031509880209341645	0.00022424465550758584	Group 2	0.00029917529576948664	9.368218908928014e-05	0.00038268659086303073
9	0.006841902000708215	0.0033784062676205243	0.0036918967848557694	0.0066159293	0.00055153633	0.0022860337	44125	443375	487500	0.007272924691294187	0.007626852251688075	0.0024906928789779903	0.004320575492498599	0.004074158961884677	0.0008035453772982266	Group 3	0.005441395074793065	0.0061553444530964485	0.003390961811213702
10	0.013361587201605527	0.003775603594289455	0.004909561298076923	0.018417586	0.0023537963	0.0073888563	57668	429832	487500	0.012895437242760328	0.011616462773946656	0.007889637521118691	0.008882307682955568	0.007206073263660073	0.005103168675054546	Group 3	0.011815508722055966	0.01212749895477223	0.009838792026865226
11	0.01936078984157272	0.004330185215859844	0.0053701181891025645	0.036343344	0.003116026	0.010722546	33729	453771	487500	0.01791525784802038	0.01559853517835069	0.011729850740793923	0.004525226045266605	0.004448004998266697	0.0004057452701620807	Group 3	0.023619403184824347	0.022115135248988265	0.02111920341975847
12	0.009265855836026297	0.003429356835219947	0.0040192327724358975	0.019523	0.0005893512	0.006475214	49270	438230	487500	0.008227633750499971	0.008182173730165231	0.003149956318206401	0.003519913135180561	0.003486686502583325	0.000275370006316253	Group 3	0.01499537889581675	0.015828824134283666	0.00886145524999494
13	0.0036101293122280946	0.0033754987437361653	0.0033940011518429486	0.0011892051	0.0004612723	0.0005581361	38444	449056	487500	0.003591855788711434	0.003581695522199262	0.00030763424560941544	0.0033325000396923076	0.0033264667727053165	0.0002295716764838166	Group 4	0.0010842765755847336	0.0011272767792623528	0.00032034420488882587
14	0.0033310741805121086	0.0033415555131002775	0.003340293719951923	0.00024253837	0.00024656986	0.00024611125	58740	428760	487500	0.0033294893882589525	0.003327507160561667	0.000230775655949493	0.003335083955840781	0.00334172579459846	0.00022777292927195987	Group 4	7.1027754496132e-05	7.024822621553045e-05	2.3278951107601124e-05
15	0.0034901256973703626	0.0034703865963219894	0.0034725911458333334	0.0003889976	0.00032940911	0.00033664357	54433	433067	487500	0.0035004132484860694	0.0034967253358397436	0.0002740365842595336	0.0034276247872260814	0.0034180209040641785	0.00023956905039293865	Group 4	0.00029157618992477956	0.00031517413449328076	0.00011095081527285599
16	0.0037316011485415334	0.003740695346027558	0.0037399071013621793	0.0009464693	0.001017565	0.0010116108	42204	445296	487500	0.003702255822696842	0.0036997866439472497	0.00029287109989341444	0.003604715174600626	0.0036011291667819023	0.0002402515075685586	Group 4	0.0007304564081887114	0.0007727134850039247	0.000297313374941395
17	0.0034298788619675944	0.0034430326621563093	0.003441933844150641	0.0002691504	0.0002538323	0.00025517333	40732	446768	487500	0.003425804946904196	0.0034187713477638413	0.0002429556298407076	0.0034164471947527235	0.0034180209040641785	0.0002320308122583004	Group 5	0.00010112464319918348	0.00010538042543830337	4.1655930270587335e-05
18	0.0032597779529745905	0.003261905592596171	0.0032617119891826924	0.00026468682	0.00024793122	0.000249505	44410	443090	487500	0.003258447426709696	0.0032457211151874312	0.0002498542706316616	0.0032603018030316353	0.003261615929659456	0.00022469437072659864	Group 5	6.978160523328935e-05	6.448767371931159e-05	7.69404410305128e-05
19	0.0035419187126636722	0.0034693712435641005	0.0034755706630608973	0.00092521147	0.0006584501	0.00068561704	41661	445839	487500	0.0035572286491085503	0.0035371502728334496	0.00027346656008432943	0.0033935729626322067	0.0033722438383847475	0.00022780770773450968	Group 5	0.0009055411689136851	0.0008825254230783739	0.00022892684757245648
20	0.003440891261908181	0.0034155018025327274	0.0034182091346153846	0.0003530166	0.00024835148	0.00026163814	52006	435494	487500	0.0034451614922723795	0.003438652820990119	0.00024877730864245523	0.0034392854866448297	0.003433279925957322	0.00023276811951427692	Group 5	0.0002770260290173663	0.00027647245153540097	0.0001100821887254851
21	0.009256714095512592	0.01006111194355743	0.0099984765625	0.0022159095	0.0011730001	0.0013029152	37959	449541	487500	0.009225360514083703	0.00917353331654643	0.001946174924657385	0.00930217461578326	0.009277485311031342	0.0017579557320529363	Group 6	0.0006476798143729102	0.0007142064306013616	0.0008642560957924029
22	0.004045534197105573	0.004086814145492437	0.004082214042467949	0.00083562074	0.0008716241	0.00086778303	54328	433172	487500	0.003956553497096293	0.003923283156080778	0.00036391568532400704	0.003724704994089276	0.0037232013419270515	0.00028839194943830953	Group 6	0.0006855110941799778	0.0006593356505347204	0.00019014362866886684
23	0.009575673927557489	0.010039282152523617	0.009978946314102564	0.0015992263	0.0010835503	0.0011740794	63446	424054	487500	0.00959030530726058	0.009624589653215323	0.0010933747375981742	0.009665406036835451	0.009758144617080688	0.0009476432092948814	Group 6	0.001008876773801487	0.0010187307871171035	0.000500049101635657
24	0.0033775036606961415	0.0033631699545259262	0.0033643629807692307	0.00024365127	0.00024851985	0.00024814965	40597	446903	487500	0.0033762306595429437	0.00337379358279577	0.0002316124538180443	0.003392042046542682	0.003387502860277891	0.00022840868992167357	Group 6	6.96864135442056e-05	6.652866403379535e-05	2.6113024879801946e-05
25	0.003777436781242231	0.0032629913755213356	0.0032969483673878203	0.0034876228	0.0002708047	0.0009421796	32179	455321	487500	0.003912858344492711	0.003982293303124607	0.0005839260252989317	0.0032834676321213826	0.0032806897070258856	0.0002271520527213597	Group 7	0.0035182723748988626	0.003922164074961394	0.002054039460547496
26	0.0038655777899664146	0.003331232520711536	0.003369864783653846	0.002580865	0.00025756028	0.00074984605	35246	452254	487500	0.003768220994642389	0.0037852644835276385	0.0005234701232484567	0.0033539108688037216	0.00334172579459846	0.00023338188608211557	Group 7	0.0018948314336041648	0.0020692859960934557	0.0012772048874109914
27	0.0038875559338297323	0.003287016966188285	0.0033340189302884615	0.0032960225	0.00027485032	0.0009725834	38155	449345	487500	0.003977684833487675	0.0040559933524549245	0.0005960427826337793	0.003298957114263127	0.0032959487289190292	0.00022896359833704739	Group 7	0.0030465912145457297	0.0034137841401618977	0.0016329768561964726
28	0.003834854702618206	0.0033135813006975297	0.003348468048878205	0.0022714047	0.0002564744	0.00065087754	32627	454873	487500	0.0038100150110497435	0.0038392579747149004	0.00046100617359736264	0.003317910351578157	0.003311207750812173	0.00023189537145842384	Group 7	0.0020172270477355697	0.0022081154101521987	0.0009306533197376532
29	0.018569779945749734	0.0037015361781889584	0.0053325911458333335	0.040229917	0.0031192477	0.0144151775	53479	434021	487500	0.013880753912788079	0.011604185156389385	0.009145816756525066	0.006163249394023508	0.005931944935582578	0.0019603051789459595	Group 8	0.02093520459217356	0.018114409500525213	0.018762907697393357
30	0.016372220830222342	0.003713885594888218	0.005011500901442307	0.031837482	0.0045238473	0.011705412	49974	437526	487500	0.014751494485934005	0.0149302215360054	0.007407057038577173	0.003985583628212432	0.003662165254354477	0.0007798112002372157	Group 8	0.02557002411014037	0.02700115004544209	0.015283369748016161
31	0.016472569607768443	0.0035271414206603916	0.005155502804487179	0.030297257	0.0023600517	0.011779647	61321	426179	487500	0.01520408405370974	0.013674596835420851	0.009306915467803763	0.004738363594465214	0.004531929735094309	0.0012318835987155542	Group 8	0.019641389456249433	0.01963231164690429	0.016086659636889794
32	0.014693916160295402	0.003498836571158784	0.004100293719951923	0.032129567	0.0045014867	0.009000404	26191	461309	487500	0.012841177290037553	0.01221422857063747	0.006718114556034997	0.003551258676557127	0.003524834057316184	0.0004218680841814202	Group 8	0.019340679729894904	0.020741044306845143	0.014080420104373331
